# A rare deletion of *IhUF3GT1* in the ivy-leaf morning glory eliminates anthocyanin-based pigmentation

**DOI:** 10.64898/2026.06.08.730875

**Authors:** Damian J. Hernandez, Emily Glasgow, Margaret C. Li, Martin R. Henry, Amanda L. Peake, John R. Stinchcombe

**Author notes:** These authors contributed equally (Damian J. Hernandez, Emily Glasgow). These authors contributed equally (Margaret C. Li, Martin R. Henry).

## Abstract

Anthocyanin biosynthesis is a highly branched network with upstream mutations leading to the loss of many other branches beyond just anthocyanins like flavonols, isoflavonoids, and proanthocyanidins. Consequently, disentangling the specific effects of anthocyanins on plant fitness from those of other branches is difficult unless a mutant impacting the terminal step of anthocyanin biosynthesis can be found. We discovered an *Ipomoea hederacea* plant (ivy-leaf morning glory) lacking anthocyanins due to a genetic deletion in the terminal step of the anthocyanin biosynthetic pathway. Anthocyanin loss follows a recessive, Mendelian inheritance pattern. Anthocyanin loss is perfectly correlated with a lack of expression of the anthocyanin biosynthesis gene *IhUF3GT1 (anthocyanidin-3-O-glucosyltransferase)*. *IhUF3GT1* is the gene most strongly and consistently differentially expressed between unpigmented and pigmented flowers in F_2_ siblings. A deletion of half of the *IhUF3GT1* gene which includes the start codon is the genetic basis underlying a loss of *IhUF3GT1* expression and, consequently, anthocyanins in unpigmented plants. The *IhUF3GT1* deletion is rare and unique to the unpigmented line. Genome coverage analyses demonstrate that no other pigmented *I. hederacea* line (of 123 screened) has a loss-of-function mutation in *IhUF3GT1*. Furthermore, we confirm cosegregation of the *IhUF3GT1* deletion with the unpigmented phenotype in F_3_ progeny from a cross where all unpigmented plants are homozygous for the *IhUF3GT1* deletion. Taken together, we describe the genetic basis of a novel unpigmented mutant in *I. hederacea*, creating a potentially important model for studying the fitness effects of anthocyanin loss.
