## Supplementary File 1 for "A rare deletion of *IhUF3GT1* in the ivy-leaf morning glory eliminates anthocyanin-based pigmentation"

### Sheet: SuppData1_RPackages
Package Name	Version Number	Purpose	Reference
dplyr	1.2.0	Dataframe management	Wickham H, François R, Henry L, Müller K, Vaughan D (2026). dplyr: A Grammar of Data Manipulation. R package version 1.2.1, https://dplyr.tidyverse.org.
ggplot2	4.0.2	Visualization	H. Wickham. ggplot2: Elegant Graphics for Data Analysis. Springer-Verlag New York, 2016.
DESeq2	1.46.0	Differential expression analysis	Love, M.I., Huber, W., Anders, S. (2014) Moderated estimation of fold change and dispersion for RNA-seq data with DESeq2. Genome Biology, 15:550. 10.1186/s13059-014-0550-8
tidyr	1.3.2	Data management	Wickham H, Vaughan D, Girlich M (2026). tidyr: Tidy Messy Data. R package version 1.3.2, https://tidyr.tidyverse.org.
stringr	1.6.0	String management	Wickham H (2025). stringr: Simple, Consistent Wrappers for Common String Operations. R package version 1.6.0, https://stringr.tidyverse.org.
KEGGgraph	1.66.0	Data exploration	Zhang JD, Wiemann S (2009). “KEGGgraph: a graph approach to KEGG PATHWAY in R and Bioconductor.” Bioinformatics, 1470–1471.
readODS	2.3.2	Reading in metadata	Schutten G, Chan C, Brohan P, Steuer D, Leeper T (2026). readODS: Read and Write ODS Files. R package version 2.3.5, https://docs.ropensci.org/readODS/.
igraph	2.2.2	Data exploration	Csárdi G, Nepusz T (2006). “The igraph software package for complex network research.” InterJournal, Complex Systems, 1695. https://igraph.org.
ComplexHeatmap	2.22.0	Data exploration	Gu Z, Eils R, Schlesner M (2016). “Complex heatmaps reveal patterns and correlations in multidimensional genomic data.” Bioinformatics. doi:10.1093/bioinformatics/btw313.
circlize	0.4.17	Data exploration	Zuguang Gu, Lei Gu, Roland Eils, Matthias Schlesner, Benedikt Brors, circlize Implements and enhances circular visualization in R. Bioinformatics (Oxford, England) 2014.
patchwork	1.3.2	Visualization	Pedersen T (2025). patchwork: The Composer of Plots. R package version 1.3.2.9000, https://patchwork.data-imaginist.com

### Sheet: SuppData2_SignificantlyDEGenes
Row.names	baseMean	log2FoldChange	lfcSE	stat	pvalue	padj	ref_transcript_id	repo_accession	evalue	alignment_length	percent_identity	repo_accession_title	ref_start	ref_end	repo_start	repo_end	ref_transcript_length	ref_coverage	ref_norm_coverage	enrichment
g10281	289.945	1.54871	0.379703	15.9632	6.45845e-05	0.0492072	g10281.t1	AT4G21865.1	0.00076	155	33.5	AT4G21865.1 | Symbols:no symbol available | no full name available | Chr4:11602029-11603082 FORWARD LENGTH=154	1	150	1	144	224	0.665179	0.222835	purple
g11537	198.416	-4.48266	0.904098	18.7851	1.46307e-05	0.0232192	g11537.t1	AT1G52560.2	5.67e-12	163	31.9	AT1G52560.2 | Symbols:no symbol available | no full name available | Chr1:19574783-19575766 REVERSE LENGTH=225	58	214	72	225	215	0.725581	0.23146	white
g11537	198.416	-4.48266	0.904098	18.7851	1.46307e-05	0.0232192	g11537.t1	AT1G52560.1	2.36e-12	170	31.8	AT1G52560.1 | Symbols:no symbol available | no full name available | Chr1:19574783-19575766 REVERSE LENGTH=232	58	214	72	232	215	0.725581	0.230735	white
g11537	198.416	-4.48266	0.904098	18.7851	1.46307e-05	0.0232192	g11537.t1	AT4G27670.1	2.72e-24	136	43.4	AT4G27670.1 | Symbols:HSP21 | heat shock protein 21 | Chr4:13819048-13819895 REVERSE LENGTH=227	79	205	86	220	215	0.586047	0.254344	white
g11537	198.416	-4.48266	0.904098	18.7851	1.46307e-05	0.0232192	g11537.t1	AT4G25200.1	7.71e-47	219	46.6	AT4G25200.1 | Symbols:ATHSP23.6-MITO,HSP23.6-MITO | mitochondrion-localized small heat shock protein 23.6 | Chr4:12917089-12917858 FORWARD LENGTH=210	1	213	1	209	215	0.986047	0.459498	white
g11537	198.416	-4.48266	0.904098	18.7851	1.46307e-05	0.0232192	g11537.t1	AT5G51440.1	2.79e-44	218	45	AT5G51440.1 | Symbols:no symbol available | no full name available | Chr5:20891242-20892013 FORWARD LENGTH=210	3	214	5	210	215	0.981395	0.441628	white
g12517	424.052	-2.15424	0.507163	16.6542	4.48519e-05	0.0388238	g12517.t1	AT5G09590.1	0	682	80.4	AT5G09590.1 | Symbols:MTHSC70-2,HSC70-5 | mitochondrial HSO70 2,HEAT SHOCK COGNATE | Chr5:2975721-2978508 FORWARD LENGTH=682	1	674	1	682	675	0.997037	0.801618	white
g12517	424.052	-2.15424	0.507163	16.6542	4.48519e-05	0.0388238	g12517.t1	AT4G24280.1	3.95e-223	596	55.9	AT4G24280.1 | Symbols:cpHsc70-1 | chloroplast heat shock protein 70-1 | Chr4:12590094-12593437 FORWARD LENGTH=718	59	651	80	673	675	0.877037	0.490264	white
g12517	424.052	-2.15424	0.507163	16.6542	4.48519e-05	0.0388238	g12517.t1	AT4G37910.2	0	682	78.4	AT4G37910.2 | Symbols:mtHsc70-1 | mitochondrial heat shock protein 70-1 | Chr4:17825368-17828099 REVERSE LENGTH=682	1	672	1	677	675	0.994074	0.779354	white
g12517	424.052	-2.15424	0.507163	16.6542	4.48519e-05	0.0388238	g12517.t1	AT4G37910.1	0	682	78.4	AT4G37910.1 | Symbols:mtHsc70-1 | mitochondrial heat shock protein 70-1 | Chr4:17825368-17828099 REVERSE LENGTH=682	1	672	1	677	675	0.994074	0.779354	white
g12517	424.052	-2.15424	0.507163	16.6542	4.48519e-05	0.0388238	g12517.t1	AT5G49910.1	2.57e-221	596	55.5	AT5G49910.1 | Symbols:HSC70-7,cpHsc70-2 | chloroplast heat shock protein 70-2,HEAT SHOCK PROTEIN 70-7 | Chr5:20303470-20306295 FORWARD LENGTH=718	59	651	80	673	675	0.877037	0.486756	white
g14238	23.3797	7.3465	1.5465	19.1487	1.20921e-05	0.0232192	g14238.t1	AT1G78410.2	2.77e-15	93	39.8	AT1G78410.2 | Symbols:no symbol available | no full name available | Chr1:29502728-29503054 FORWARD LENGTH=108	16	94	11	103	98	0.795918	0.316776	purple
g14238	23.3797	7.3465	1.5465	19.1487	1.20921e-05	0.0232192	g14238.t1	AT1G17147.1	2.35e-17	84	45.2	AT1G17147.1 | Symbols:no symbol available | no full name available | Chr1:5863654-5863950 REVERSE LENGTH=98	16	93	9	92	98	0.785714	0.355143	purple
g14238	23.3797	7.3465	1.5465	19.1487	1.20921e-05	0.0232192	g14238.t1	AT1G78410.1	2.77e-15	93	39.8	AT1G78410.1 | Symbols:no symbol available | no full name available | Chr1:29502728-29503054 FORWARD LENGTH=108	16	94	11	103	98	0.795918	0.316776	purple
g14867	161.413	4.9867	1.0193	17.601	2.72439e-05	0.0310293	g14867.t1	AT2G12400.1	1.07e-28	462	23.6	AT2G12400.1 | Symbols:no symbol available | no full name available | Chr2:5005144-5008140 REVERSE LENGTH=541	59	498	72	521	528	0.831439	0.19622	purple
g14867	161.413	4.9867	1.0193	17.601	2.72439e-05	0.0310293	g14867.t1	AT1G80540.3	6.37e-22	491	23.4	AT1G80540.3 | Symbols:no symbol available | no full name available | Chr1:30281638-30284008 REVERSE LENGTH=492	38	506	4	486	528	0.886364	0.207409	purple
g14867	161.413	4.9867	1.0193	17.601	2.72439e-05	0.0310293	g14867.t1	AT2G25270.1	4.31e-25	476	23.5	AT2G25270.1 | Symbols:no symbol available | no full name available | Chr2:10759779-10762358 FORWARD LENGTH=545	59	498	77	526	528	0.831439	0.195388	purple
g14867	161.413	4.9867	1.0193	17.601	2.72439e-05	0.0310293	g14867.t1	AT5G67550.1	1.47e-56	456	29.8	AT5G67550.1 | Symbols:no symbol available | no full name available | Chr5:26946908-26949112 REVERSE LENGTH=509	61	496	39	487	528	0.823864	0.245511	purple
g14867	161.413	4.9867	1.0193	17.601	2.72439e-05	0.0310293	g14867.t1	AT1G71110.1	7.08e-28	482	25.5	AT1G71110.1 | Symbols:no symbol available | no full name available | Chr1:26818244-26820852 FORWARD LENGTH=557	59	517	73	538	528	0.867424	0.221193	purple
g14973	447.455	0.94299	0.22668	17.0586	3.62443e-05	0.0341011	g14973.t1	AT4G15730.2	1.04e-56	246	47.6	AT4G15730.2 | Symbols:no symbol available | no full name available | Chr4:8951887-8957165 REVERSE LENGTH=1040	1394	1638	794	1037	1641	0.14869	0.0707764	purple
g14973	447.455	0.94299	0.22668	17.0586	3.62443e-05	0.0341011	g14973.t1	AT4G15730.1	1.17e-56	246	47.6	AT4G15730.1 | Symbols:no symbol available | no full name available | Chr4:8951887-8957214 REVERSE LENGTH=1059	1394	1638	813	1056	1641	0.14869	0.0707764	purple
g14973	447.455	0.94299	0.22668	17.0586	3.62443e-05	0.0341011	g14973.t1	AT3G62900.2	7.6e-107	1688	29.7	AT3G62900.2 | Symbols:no symbol available | no full name available | Chr3:23249181-23254810 REVERSE LENGTH=1403	6	1633	5	1403	1641	0.991469	0.294466	purple
g14973	447.455	0.94299	0.22668	17.0586	3.62443e-05	0.0341011	g14973.t1	AT3G62900.1	7.6e-107	1688	29.7	AT3G62900.1 | Symbols:no symbol available | no full name available | Chr3:23249181-23254810 REVERSE LENGTH=1403	6	1633	5	1403	1641	0.991469	0.294466	purple
g14973	447.455	0.94299	0.22668	17.0586	3.62443e-05	0.0341011	g14973.t1	AT3G62900.3	7.6e-107	1688	29.7	AT3G62900.3 | Symbols:no symbol available | no full name available | Chr3:23249181-23254810 REVERSE LENGTH=1403	6	1633	5	1403	1641	0.991469	0.294466	purple
g15591	107.717	-5.33418	0.983502	21.828	2.98211e-06	0.0107555	g15591.t1	AT3G03910.1	8.73e-263	413	82.6	AT3G03910.1 | Symbols:GDH3 | glutamate dehydrogenase 3 | Chr3:1006913-1008846 FORWARD LENGTH=411	1	413	1	409	416	0.990385	0.818058	white
g15591	107.717	-5.33418	0.983502	21.828	2.98211e-06	0.0107555	g15591.t1	AT5G07440.1	1.73e-246	415	77.1	AT5G07440.1 | Symbols:GDH2 | glutamate dehydrogenase 2 | Chr5:2356153-2358012 FORWARD LENGTH=411	1	415	1	411	416	0.995192	0.767293	white
g15591	107.717	-5.33418	0.983502	21.828	2.98211e-06	0.0107555	g15591.t1	AT5G07440.2	1.73e-246	415	77.1	AT5G07440.2 | Symbols:GDH2 | glutamate dehydrogenase 2 | Chr5:2356153-2358012 FORWARD LENGTH=411	1	415	1	411	416	0.995192	0.767293	white
g15591	107.717	-5.33418	0.983502	21.828	2.98211e-06	0.0107555	g15591.t1	AT3G03910.2	2.44e-222	354	83.3	AT3G03910.2 | Symbols:GDH3 | glutamate dehydrogenase 3 | Chr3:1006913-1008606 FORWARD LENGTH=360	1	354	1	350	416	0.848558	0.706849	white
g15591	107.717	-5.33418	0.983502	21.828	2.98211e-06	0.0107555	g15591.t1	AT5G18170.1	2.35e-267	415	83.6	AT5G18170.1 | Symbols:GDH1 | glutamate dehydrogenase 1 | Chr5:6006172-6008248 FORWARD LENGTH=411	1	415	1	411	416	0.995192	0.831981	white
g15973	2878.49	4.71013	0.932568	18.7312	1.50501e-05	0.0232192	g15973.t1	AT4G19410.1	1.34e-157	379	55.7	AT4G19410.1 | Symbols:PAE7 | pectin acetylesterase 7 | Chr4:10582188-10584766 REVERSE LENGTH=391	11	388	7	384	394	0.956853	0.532967	purple
g15973	2878.49	4.71013	0.932568	18.7312	1.50501e-05	0.0232192	g15973.t1	AT5G45280.2	6.89e-148	377	52.8	AT5G45280.2 | Symbols:PAE11 | pectin acetylesterase 11 | Chr5:18346862-18349488 FORWARD LENGTH=391	13	388	8	384	394	0.951777	0.502538	purple
g15973	2878.49	4.71013	0.932568	18.7312	1.50501e-05	0.0232192	g15973.t1	AT4G19420.1	8.09e-175	385	59	AT4G19420.1 | Symbols:PAE8 | pectin acetylesterase 8 | Chr4:10587504-10589807 REVERSE LENGTH=397	5	388	3	384	394	0.972081	0.573528	purple
g15973	2878.49	4.71013	0.932568	18.7312	1.50501e-05	0.0232192	g15973.t1	AT4G19420.4	1.32e-167	420	54	AT4G19420.4 | Symbols:PAE8 | pectin acetylesterase 8 | Chr4:10587504-10589807 REVERSE LENGTH=432	5	388	3	419	394	0.972081	0.524924	purple
g15973	2878.49	4.71013	0.932568	18.7312	1.50501e-05	0.0232192	g15973.t1	AT4G19420.2	8.09e-175	385	59	AT4G19420.2 | Symbols:PAE8 | pectin acetylesterase 8 | Chr4:10587504-10589807 REVERSE LENGTH=397	5	388	3	384	394	0.972081	0.573528	purple
g15988	68.0716	-2.36433	0.480412	22.5138	2.08641e-06	0.00902997	g15988.t1	AT4G15760.1	1.8e-70	408	35.5	AT4G15760.1 | Symbols:MO1 | monooxygenase 1 | Chr4:8972785-8974548 REVERSE LENGTH=422	38	438	29	422	445	0.898876	0.319101	white
g15988	68.0716	-2.36433	0.480412	22.5138	2.08641e-06	0.00902997	g15988.t1	AT5G05320.1	5.26e-121	409	47.9	AT5G05320.1 | Symbols:no symbol available | no full name available | Chr5:1575093-1576679 REVERSE LENGTH=406	35	438	4	403	445	0.905618	0.433791	white
g15988	68.0716	-2.36433	0.480412	22.5138	2.08641e-06	0.00902997	g15988.t1	AT4G38540.1	7.02e-127	410	50	AT4G38540.1 | Symbols:no symbol available | no full name available | Chr4:18023187-18024827 FORWARD LENGTH=407	35	438	4	405	445	0.905618	0.452809	white
g15988	68.0716	-2.36433	0.480412	22.5138	2.08641e-06	0.00902997	g15988.t1	AT2G35660.1	4.28e-69	422	34.4	AT2G35660.1 | Symbols:CTF2A | | Chr2:14988499-14990320 FORWARD LENGTH=439	25	442	32	438	445	0.937079	0.322355	white
g15988	68.0716	-2.36433	0.480412	22.5138	2.08641e-06	0.00902997	g15988.t1	AT4G15760.2	6.86e-70	415	35.2	AT4G15760.2 | Symbols:MO1 | monooxygenase 1 | Chr4:8972785-8974548 REVERSE LENGTH=434	38	438	29	434	445	0.898876	0.316404	white
g19745	153.589	-1.88625	0.431018	18.0768	2.12174e-05	0.0270085	g19745.t1	AT3G10840.1	1.99e-152	434	57.4	AT3G10840.1 | Symbols:no symbol available | no full name available | Chr3:3391207-3393281 REVERSE LENGTH=466	46	477	42	451	488	0.883197	0.506955	white
g19745	153.589	-1.88625	0.431018	18.0768	2.12174e-05	0.0270085	g19745.t1	AT1G15490.4	1.13e-26	405	27.2	AT1G15490.4 | Symbols:no symbol available | no full name available | Chr1:5320859-5322769 REVERSE LENGTH=496	106	485	164	495	488	0.776639	0.211246	white
g19745	153.589	-1.88625	0.431018	18.0768	2.12174e-05	0.0270085	g19745.t1	AT3G10840.4	2.18e-153	389	61.7	AT3G10840.4 | Symbols:no symbol available | no full name available | Chr3:3391207-3392786 REVERSE LENGTH=391	91	477	7	376	488	0.790984	0.488037	white
g19745	153.589	-1.88625	0.431018	18.0768	2.12174e-05	0.0270085	g19745.t1	AT3G10840.3	3.54e-153	389	61.7	AT3G10840.3 | Symbols:no symbol available | no full name available | Chr3:3391207-3392918 REVERSE LENGTH=405	91	477	21	390	488	0.790984	0.488037	white
g19745	153.589	-1.88625	0.431018	18.0768	2.12174e-05	0.0270085	g19745.t1	AT3G10840.2	2.18e-153	389	61.7	AT3G10840.2 | Symbols:no symbol available | no full name available | Chr3:3391207-3392786 REVERSE LENGTH=391	91	477	7	376	488	0.790984	0.488037	white
g21136	17.1386	5.03082	1.10733	19.5892	9.60104e-06	0.0232192	g21136.t2	AT4G21700.1	3.69e-185	953	37.7	AT4G21700.1 | Symbols:no symbol available | no full name available | Chr4:11529956-11532844 FORWARD LENGTH=962	54	979	53	948	986	0.938134	0.353676	purple
g21136	17.1386	5.03082	1.10733	19.5892	9.60104e-06	0.0232192	g21136.t3	AT1G52780.1	2.52e-43	895	24.7	AT1G52780.1 | Symbols:no symbol available | no full name available | Chr1:19658846-19662025 FORWARD LENGTH=1059	187	979	195	1042	984	0.804878	0.198805	purple
g21136	17.1386	5.03082	1.10733	19.5892	9.60104e-06	0.0232192	g21136.t1	AT4G21700.1	1.05e-125	511	42.3	AT4G21700.1 | Symbols:no symbol available | no full name available | Chr4:11529956-11532844 FORWARD LENGTH=962	7	503	472	948	510	0.972549	0.411388	purple
g21136	17.1386	5.03082	1.10733	19.5892	9.60104e-06	0.0232192	g21136.t3	AT4G21700.1	3.48e-185	953	37.7	AT4G21700.1 | Symbols:no symbol available | no full name available | Chr4:11529956-11532844 FORWARD LENGTH=962	52	977	53	948	984	0.940041	0.354395	purple
g21136	17.1386	5.03082	1.10733	19.5892	9.60104e-06	0.0232192	g21136.t1	AT1G52780.1	4.61e-40	449	30.1	AT1G52780.1 | Symbols:no symbol available | no full name available | Chr1:19658846-19662025 FORWARD LENGTH=1059	99	505	611	1042	510	0.796078	0.23962	purple
g21136	17.1386	5.03082	1.10733	19.5892	9.60104e-06	0.0232192	g21136.t2	AT1G52780.1	2.54e-43	895	24.7	AT1G52780.1 | Symbols:no symbol available | no full name available | Chr1:19658846-19662025 FORWARD LENGTH=1059	189	981	195	1042	986	0.803245	0.198402	purple
g22181	510.46	4.09364	0.859036	17.7704	2.49237e-05	0.0299638	g22181.t2	AT1G56360.1	1.89e-214	450	62.7	AT1G56360.1 | Symbols:PAP6,ATPAP6 | purple acid phosphatase 6 | Chr1:21098603-21100842 REVERSE LENGTH=466	19	462	12	458	469	0.944563	0.592241	purple
g22181	510.46	4.09364	0.859036	17.7704	2.49237e-05	0.0299638	g22181.t1	AT1G56360.1	1.62e-214	450	62.7	AT1G56360.1 | Symbols:PAP6,ATPAP6 | purple acid phosphatase 6 | Chr1:21098603-21100842 REVERSE LENGTH=466	15	458	12	458	465	0.952688	0.597335	purple
g22181	510.46	4.09364	0.859036	17.7704	2.49237e-05	0.0299638	g22181.t1	AT2G16430.2	6.29e-285	453	78.1	AT2G16430.2 | Symbols:ATPAP10,PAP10 | purple acid phosphatase 10 | Chr2:7120502-7122772 REVERSE LENGTH=468	7	459	12	463	465	0.972043	0.759166	purple
g22181	510.46	4.09364	0.859036	17.7704	2.49237e-05	0.0299638	g22181.t1	AT2G27190.1	1.74e-252	433	72.3	AT2G27190.1 | Symbols:ATPAP12,PAP12 | purple acid phosphatase 12,PURPLE ACID PHOSPHATASE 12 | Chr2:11621400-11623438 REVERSE LENGTH=469	21	453	26	458	465	0.929032	0.67169	purple
g22181	510.46	4.09364	0.859036	17.7704	2.49237e-05	0.0299638	g22181.t2	AT2G27190.1	2.03e-252	433	72.3	AT2G27190.1 | Symbols:ATPAP12,PAP12 | purple acid phosphatase 12,PURPLE ACID PHOSPHATASE 12 | Chr2:11621400-11623438 REVERSE LENGTH=469	25	457	26	458	469	0.921109	0.665962	purple
g22181	510.46	4.09364	0.859036	17.7704	2.49237e-05	0.0299638	g22181.t2	AT2G16430.1	1.4e-227	337	82.5	AT2G16430.1 | Symbols:ATPAP10,PAP10 | purple acid phosphatase 10 | Chr2:7120502-7122020 REVERSE LENGTH=348	127	463	7	343	469	0.716418	0.591045	purple
g22181	510.46	4.09364	0.859036	17.7704	2.49237e-05	0.0299638	g22181.t2	AT2G16430.2	2.57e-285	453	78.1	AT2G16430.2 | Symbols:ATPAP10,PAP10 | purple acid phosphatase 10 | Chr2:7120502-7122772 REVERSE LENGTH=468	11	463	12	463	469	0.963753	0.752691	purple
g22181	510.46	4.09364	0.859036	17.7704	2.49237e-05	0.0299638	g22181.t1	AT2G16430.1	1.2e-227	337	82.5	AT2G16430.1 | Symbols:ATPAP10,PAP10 | purple acid phosphatase 10 | Chr2:7120502-7122020 REVERSE LENGTH=348	123	459	7	343	465	0.722581	0.596129	purple
g22181	510.46	4.09364	0.859036	17.7704	2.49237e-05	0.0299638	g22181.t1	AT4G36350.1	3.27e-214	449	62.8	AT4G36350.1 | Symbols:PAP25,ATPAP25 | ARABIDOPSIS THALIANA PURPLE ACID PHOSPHATASE 25,purple acid phosphatase 25 | Chr4:17173737-17175857 REVERSE LENGTH=466	15	458	13	458	465	0.952688	0.598288	purple
g22181	510.46	4.09364	0.859036	17.7704	2.49237e-05	0.0299638	g22181.t2	AT4G36350.1	3.8e-214	449	62.8	AT4G36350.1 | Symbols:PAP25,ATPAP25 | ARABIDOPSIS THALIANA PURPLE ACID PHOSPHATASE 25,purple acid phosphatase 25 | Chr4:17173737-17175857 REVERSE LENGTH=466	19	462	13	458	469	0.944563	0.593186	purple
g23096	67.9483	-3.0948	0.69694	17.2929	3.20386e-05	0.0327904	g23096.t1	AT3G04000.1	4.6e-99	269	59.9	AT3G04000.1 | Symbols:no symbol available | no full name available | Chr3:1035500-1036435 FORWARD LENGTH=272	5	263	4	269	266	0.969925	0.580985	white
g23096	67.9483	-3.0948	0.69694	17.2929	3.20386e-05	0.0327904	g23096.t1	AT5G18210.1	1.73e-108	253	65.6	AT5G18210.1 | Symbols:no symbol available | no full name available | Chr5:6017865-6018735 FORWARD LENGTH=261	18	265	8	260	266	0.928571	0.609143	white
g23096	67.9483	-3.0948	0.69694	17.2929	3.20386e-05	0.0327904	g23096.t1	AT5G18210.2	3.83e-99	238	65.1	AT5G18210.2 | Symbols:no symbol available | no full name available | Chr5:6017865-6018919 FORWARD LENGTH=277	18	250	8	245	266	0.87218	0.567789	white
g23096	67.9483	-3.0948	0.69694	17.2929	3.20386e-05	0.0327904	g23096.t1	AT4G13180.1	1.38e-110	255	63.5	AT4G13180.1 | Symbols:no symbol available | no full name available | Chr4:7657373-7658164 REVERSE LENGTH=263	13	265	8	262	266	0.947368	0.601579	white
g23096	67.9483	-3.0948	0.69694	17.2929	3.20386e-05	0.0327904	g23096.t1	AT3G03980.1	5.32e-112	269	62.8	AT3G03980.1 | Symbols:no symbol available | no full name available | Chr3:1031786-1033081 FORWARD LENGTH=270	6	265	5	270	266	0.973684	0.611474	white
g23136	166.349	-2.4444	0.542058	18.5121	1.68833e-05	0.0232192	g23136.t1	AT1G53850.2	1.02e-35	207	32.9	AT1G53850.2 | Symbols:ATPAE1,PAE1 | 20S proteasome alpha subunit E1,ARABIDOPSIS 20S PROTEASOME ALPHA SUBUNIT E1 | Chr1:20104131-20105792 REVERSE LENGTH=237	6	203	6	206	250	0.788	0.259252	white
g23136	166.349	-2.4444	0.542058	18.5121	1.68833e-05	0.0232192	g23136.t1	AT1G53850.1	1.02e-35	207	32.9	AT1G53850.1 | Symbols:ATPAE1,PAE1 | 20S proteasome alpha subunit E1,ARABIDOPSIS 20S PROTEASOME ALPHA SUBUNIT E1 | Chr1:20104131-20105792 REVERSE LENGTH=237	6	203	6	206	250	0.788	0.259252	white
g23136	166.349	-2.4444	0.542058	18.5121	1.68833e-05	0.0232192	g23136.t1	AT2G27020.2	3.74e-162	249	89.2	AT2G27020.2 | Symbols:PAG1 | 20S proteasome alpha subunit G1 | Chr2:11528515-11531164 REVERSE LENGTH=351	1	249	103	351	250	0.992	0.884864	white
g23136	166.349	-2.4444	0.542058	18.5121	1.68833e-05	0.0232192	g23136.t1	AT3G14290.1	3.66e-36	207	33.3	AT3G14290.1 | Symbols:PAE2 | 20S proteasome alpha subunit E2 | Chr3:4764364-4766381 FORWARD LENGTH=237	6	203	6	206	250	0.788	0.262404	white
g23136	166.349	-2.4444	0.542058	18.5121	1.68833e-05	0.0232192	g23136.t1	AT2G27020.1	9.63e-164	249	89.2	AT2G27020.1 | Symbols:PAG1 | 20S proteasome alpha subunit G1 | Chr2:11528515-11530858 REVERSE LENGTH=249	1	249	1	249	250	0.992	0.884864	white
g2401	641.778	8.76428	0.884647	60.2765	8.24272e-15	1.78372e-10	g2401.t1	AT5G17030.1	6.94e-119	450	43.1	AT5G17030.1 | Symbols:UGT78D3 | UDP-glucosyl transferase 78D3 | Chr5:5603198-5604723 REVERSE LENGTH=459	5	449	10	452	457	0.971554	0.41874	purple
g2401	641.778	8.76428	0.884647	60.2765	8.24272e-15	1.78372e-10	g2401.t1	AT5G17040.1	9.62e-112	453	41.3	AT5G17040.1 | Symbols:no symbol available | no full name available | Chr5:5605358-5606963 REVERSE LENGTH=442	4	449	2	436	457	0.973742	0.402155	purple
g2401	641.778	8.76428	0.884647	60.2765	8.24272e-15	1.78372e-10	g2401.t1	AT5G17050.1	2.99e-134	452	46	AT5G17050.1 | Symbols:UGT78D2 | UDP-glucosyl transferase 78D2 | Chr5:5607828-5609392 REVERSE LENGTH=460	5	449	10	453	457	0.971554	0.446915	purple
g2401	641.778	8.76428	0.884647	60.2765	8.24272e-15	1.78372e-10	g2401.t1	AT1G30530.1	2.46e-123	450	44.4	AT1G30530.1 | Symbols:UGT78D1 | UDP-glucosyl transferase 78D1 | Chr1:10814917-10816374 FORWARD LENGTH=453	5	449	10	447	457	0.971554	0.43137	purple
g2401	641.778	8.76428	0.884647	60.2765	8.24272e-15	1.78372e-10	g2401.t1	AT5G17040.2	2.98e-86	311	43.4	AT5G17040.2 | Symbols:no symbol available | no full name available | Chr5:5605358-5606643 REVERSE LENGTH=340	139	449	31	334	457	0.678337	0.294398	purple
g27371	43.1962	2.50058	0.557954	18.7618	1.48105e-05	0.0232192	g27371.t1	AT1G31930.3	3.32e-200	656	48.3	AT1G31930.3 | Symbols:XLG3 | extra-large GTP-binding protein 3 | Chr1:11465832-11468961 FORWARD LENGTH=848	256	898	176	823	917	0.700109	0.338153	purple
g27371	43.1962	2.50058	0.557954	18.7618	1.48105e-05	0.0232192	g27371.t1	AT1G31930.2	3.32e-200	656	48.3	AT1G31930.2 | Symbols:XLG3 | extra-large GTP-binding protein 3 | Chr1:11465832-11468961 FORWARD LENGTH=848	256	898	176	823	917	0.700109	0.338153	purple
g27371	43.1962	2.50058	0.557954	18.7618	1.48105e-05	0.0232192	g27371.t1	AT2G23460.1	2.35e-252	891	46.2	AT2G23460.1 | Symbols:XLG1,ATXLG1 | extra-large G-protein 1 | Chr2:9995699-9998945 FORWARD LENGTH=888	29	899	12	871	917	0.948746	0.438321	purple
g27371	43.1962	2.50058	0.557954	18.7618	1.48105e-05	0.0232192	g27371.t1	AT4G34390.1	7.29e-209	939	40.7	AT4G34390.1 | Symbols:XLG2 | extra-large GTP-binding protein 2 | Chr4:16441579-16444840 FORWARD LENGTH=861	1	914	1	861	917	0.995638	0.405225	purple
g27371	43.1962	2.50058	0.557954	18.7618	1.48105e-05	0.0232192	g27371.t1	AT1G31930.1	3.32e-200	656	48.3	AT1G31930.1 | Symbols:XLG3 | extra-large GTP-binding protein 3 | Chr1:11465832-11468961 FORWARD LENGTH=848	256	898	176	823	917	0.700109	0.338153	purple
g27983	157.686	1.43396	0.353749	15.9238	6.59431e-05	0.0492072	g27983.t1	AT1G30760.2	1.33e-229	529	61.2	AT1G30760.2 | Symbols:AtBBE-like 13 | Berberine Bridge Enzyme-Like 13 | Chr1:10918267-10920441 FORWARD LENGTH=552	11	534	29	548	538	0.972119	0.594937	purple
g27983	157.686	1.43396	0.353749	15.9238	6.59431e-05	0.0492072	g27983.t1	AT5G44400.1	1.27e-228	531	59.3	AT5G44400.1 | Symbols:AtBBE26 | | Chr5:17886365-17888071 REVERSE LENGTH=537	9	536	12	536	538	0.979554	0.580875	purple
g27983	157.686	1.43396	0.353749	15.9238	6.59431e-05	0.0492072	g27983.t2	AT5G44380.1	1.12e-210	535	55.5	AT5G44380.1 | Symbols:AtBBE28 | | Chr5:17878873-17881369 REVERSE LENGTH=541	14	544	11	539	546	0.970696	0.538736	purple
g27983	157.686	1.43396	0.353749	15.9238	6.59431e-05	0.0492072	g27983.t2	AT1G30760.1	1.9e-229	529	61.2	AT1G30760.1 | Symbols:AtBBE-like 13 | Berberine Bridge Enzyme-Like 13 | Chr1:10918321-10920441 FORWARD LENGTH=534	19	542	11	530	546	0.957875	0.58622	purple
g27983	157.686	1.43396	0.353749	15.9238	6.59431e-05	0.0492072	g27983.t2	AT5G44400.1	3.46e-228	531	59.3	AT5G44400.1 | Symbols:AtBBE26 | | Chr5:17886365-17888071 REVERSE LENGTH=537	17	544	12	536	546	0.965201	0.572364	purple
g27983	157.686	1.43396	0.353749	15.9238	6.59431e-05	0.0492072	g27983.t2	AT2G34790.1	1.92e-226	524	59.5	AT2G34790.1 | Symbols:EDA28,MEE23,AtBBE-like 15 | Berberine Bridge Enzyme-Like 15,EMBRYO SAC DEVELOPMENT ARREST 28,MATERNAL EFFECT EMBRYO ARREST 23 | Chr2:14673998-14677237 REVERSE LENGTH=532	21	542	14	528	546	0.954212	0.567756	purple
g27983	157.686	1.43396	0.353749	15.9238	6.59431e-05	0.0492072	g27983.t1	AT1G30760.1	6.99e-230	529	61.2	AT1G30760.1 | Symbols:AtBBE-like 13 | Berberine Bridge Enzyme-Like 13 | Chr1:10918321-10920441 FORWARD LENGTH=534	11	534	11	530	538	0.972119	0.594937	purple
g27983	157.686	1.43396	0.353749	15.9238	6.59431e-05	0.0492072	g27983.t2	AT1G30760.2	3.6e-229	529	61.2	AT1G30760.2 | Symbols:AtBBE-like 13 | Berberine Bridge Enzyme-Like 13 | Chr1:10918267-10920441 FORWARD LENGTH=552	19	542	29	548	546	0.957875	0.58622	purple
g27983	157.686	1.43396	0.353749	15.9238	6.59431e-05	0.0492072	g27983.t1	AT2G34790.1	7.08e-227	524	59.5	AT2G34790.1 | Symbols:EDA28,MEE23,AtBBE-like 15 | Berberine Bridge Enzyme-Like 15,EMBRYO SAC DEVELOPMENT ARREST 28,MATERNAL EFFECT EMBRYO ARREST 23 | Chr2:14673998-14677237 REVERSE LENGTH=532	13	534	14	528	538	0.968401	0.576199	purple
g27983	157.686	1.43396	0.353749	15.9238	6.59431e-05	0.0492072	g27983.t1	AT5G44380.1	4.14e-211	535	55.5	AT5G44380.1 | Symbols:AtBBE28 | | Chr5:17878873-17881369 REVERSE LENGTH=541	6	536	11	539	538	0.98513	0.546747	purple
g2913	283.874	3.18182	0.654437	20.1691	7.08894e-06	0.0219149	g2913.t1	AT5G52390.1	1.74e-51	146	52.1	AT5G52390.1 | Symbols:no symbol available | no full name available | Chr5:21264281-21265173 REVERSE LENGTH=195	15	159	15	160	190	0.757895	0.394863	purple
g2913	283.874	3.18182	0.654437	20.1691	7.08894e-06	0.0219149	g2913.t1	AT3G54040.1	5.22e-58	151	59.6	AT3G54040.1 | Symbols:no symbol available | no full name available | Chr3:20014032-20015299 REVERSE LENGTH=183	10	159	10	157	190	0.784211	0.467389	purple
g2913	283.874	3.18182	0.654437	20.1691	7.08894e-06	0.0219149	g2913.t1	AT3G54040.2	2.92e-57	151	59.6	AT3G54040.2 | Symbols:no symbol available | no full name available | Chr3:20014032-20015467 REVERSE LENGTH=239	10	159	66	213	190	0.784211	0.467389	purple
g2926	503.722	-1.76896	0.341561	25.3845	4.69679e-07	0.00338795	g2926.t1	AT2G29460.1	1.56e-57	213	45.5	AT2G29460.1 | Symbols:GST22,GSTU4,ATGSTU4 | GLUTATHIONE S-TRANSFERASE 22,glutathione S-transferase tau 4 | Chr2:12626689-12627600 REVERSE LENGTH=224	3	212	7	216	224	0.933036	0.424531	white
g2926	503.722	-1.76896	0.341561	25.3845	4.69679e-07	0.00338795	g2926.t1	AT2G29450.1	1.19e-59	215	47	AT2G29450.1 | Symbols:AT103-1A,ATGSTU1,ATGSTU5,GSTU5 | glutathione S-transferase tau 5,ARABIDOPSIS THALIANA GLUTATHIONE S-TRANSFERASE TAU 1 | Chr2:12624774-12625566 REVERSE LENGTH=224	3	209	6	213	224	0.919643	0.432232	white
g2926	503.722	-1.76896	0.341561	25.3845	4.69679e-07	0.00338795	g2926.t1	AT3G09270.1	2.84e-73	207	54.6	AT3G09270.1 | Symbols:GSTU8,ATGSTU8 | glutathione S-transferase TAU 8 | Chr3:2848407-2849226 REVERSE LENGTH=224	4	208	7	212	224	0.910714	0.49725	white
g2926	503.722	-1.76896	0.341561	25.3845	4.69679e-07	0.00338795	g2926.t1	AT2G29490.1	7.38e-61	212	48.1	AT2G29490.1 | Symbols:GSTU1,ATGSTU1,GST19 | GLUTATHIONE S-TRANSFERASE 19,glutathione S-transferase TAU 1 | Chr2:12631593-12632360 REVERSE LENGTH=224	4	212	8	216	224	0.928571	0.446643	white
g2926	503.722	-1.76896	0.341561	25.3845	4.69679e-07	0.00338795	g2926.t1	AT2G29420.1	1.02e-71	207	52.7	AT2G29420.1 | Symbols:GST25,ATGSTU7,GSTU7 | glutathione S-transferase tau 7,GLUTATHIONE S-TRANSFERASE 25 | Chr2:12618111-12618871 REVERSE LENGTH=227	3	209	9	214	224	0.919643	0.484652	white
g32139	136.901	3.48634	0.765032	17.4016	3.02574e-05	0.0327385	g32139.t1	AT2G05920.1	2.99e-224	754	47.6	AT2G05920.1 | Symbols:SBT1.8 | subtilase 1.8 | Chr2:2269831-2272207 REVERSE LENGTH=754	64	814	39	753	817	0.917993	0.436965	purple
g32139	136.901	3.48634	0.765032	17.4016	3.02574e-05	0.0327385	g32139.t1	AT5G67360.1	9.26e-243	773	48.8	AT5G67360.1 | Symbols:ARA12,SBT1.7 | Subtilisin-like Serine protease 1.7 | Chr5:26872192-26874465 REVERSE LENGTH=757	41	812	21	756	817	0.943696	0.460524	purple
g32139	136.901	3.48634	0.765032	17.4016	3.02574e-05	0.0327385	g32139.t1	AT5G51750.1	4.96e-235	754	48.9	AT5G51750.1 | Symbols:ATSBT1.3,SBT1.3 | subtilase 1.3 | Chr5:21020266-21022608 FORWARD LENGTH=780	65	812	47	776	817	0.914321	0.447103	purple
g32139	136.901	3.48634	0.765032	17.4016	3.02574e-05	0.0327385	g32139.t1	AT3G14240.1	5.24e-283	760	54.6	AT3G14240.1 | Symbols:no symbol available | no full name available | Chr3:4741637-4743964 REVERSE LENGTH=775	59	810	32	769	817	0.919217	0.501892	purple
g32139	136.901	3.48634	0.765032	17.4016	3.02574e-05	0.0327385	g32139.t1	AT4G34980.1	2.62e-257	752	51.7	AT4G34980.1 | Symbols:SLP2 | subtilisin-like serine protease 2 | Chr4:16656929-16659223 REVERSE LENGTH=764	65	810	38	758	817	0.911873	0.471438	purple
g33786	38.8089	5.33778	1.18168	16.0748	6.08878e-05	0.0490123	g33786.t1	AT1G36060.1	3.03e-31	87	71.3	AT1G36060.1 | Symbols:WIND3,TG | TRANSLUCENT GREEN | Chr1:13454718-13455662 REVERSE LENGTH=314	163	248	124	210	386	0.220207	0.157008	purple
g33786	38.8089	5.33778	1.18168	16.0748	6.08878e-05	0.0490123	g33786.t1	AT1G78080.1	3.22e-31	66	84.8	AT1G78080.1 | Symbols:AtWIND1,WIND1,RAP2.4 | wound induced dedifferentiation 1,related to AP2 4 | Chr1:29364790-29365794 FORWARD LENGTH=334	174	239	145	210	386	0.168394	0.142798	purple
g33786	38.8089	5.33778	1.18168	16.0748	6.08878e-05	0.0490123	g33786.t1	AT2G20880.1	4.27e-48	205	48.8	AT2G20880.1 | Symbols:AtERF53,ERF53 | ERF domain 53 | Chr2:8986053-8987063 FORWARD LENGTH=336	149	339	143	321	386	0.492228	0.240207	purple
g33786	38.8089	5.33778	1.18168	16.0748	6.08878e-05	0.0490123	g33786.t1	AT4G28140.1	1.58e-46	187	47.1	AT4G28140.1 | Symbols:no symbol available | no full name available | Chr4:13974905-13975783 REVERSE LENGTH=292	149	333	109	268	386	0.476684	0.224518	purple
g33786	38.8089	5.33778	1.18168	16.0748	6.08878e-05	0.0490123	g33786.t1	AT1G22190.1	9.61e-32	62	88.7	AT1G22190.1 | Symbols:RAP2.4,WIND2 | related to AP2 4 | Chr1:7836245-7837030 FORWARD LENGTH=261	178	239	80	141	386	0.158031	0.140174	purple
g3432	573.888	2.71519	0.614795	17.2175	3.33359e-05	0.0327904	g3432.t2	AT1G75500.1	4.49e-69	322	37.6	AT1G75500.1 | Symbols:WAT1,UMAMIT5 | Usually multiple acids move in and out Transporters 5,Walls Are Thin 1 | Chr1:28338282-28340091 REVERSE LENGTH=389	12	327	24	344	353	0.892351	0.335524	purple
g3432	573.888	2.71519	0.614795	17.2175	3.33359e-05	0.0327904	g3432.t1	AT1G09380.1	3.36e-123	332	53	AT1G09380.1 | Symbols:UMAMIT25 | Usually multiple acids move in and out Transporters 25 | Chr1:3026351-3029322 REVERSE LENGTH=374	1	330	12	342	342	0.961988	0.509854	purple
g3432	573.888	2.71519	0.614795	17.2175	3.33359e-05	0.0327904	g3432.t2	AT3G18200.2	6.85e-70	317	36.6	AT3G18200.2 | Symbols:UMAMIT4 | Usually multiple acids move in and out Transporters 4 | Chr3:6234509-6236128 REVERSE LENGTH=383	12	327	39	350	353	0.892351	0.326601	purple
g3432	573.888	2.71519	0.614795	17.2175	3.33359e-05	0.0327904	g3432.t1	AT3G18200.2	3.43e-70	317	36.6	AT3G18200.2 | Symbols:UMAMIT4 | Usually multiple acids move in and out Transporters 4 | Chr3:6234509-6236128 REVERSE LENGTH=383	1	316	39	350	342	0.921053	0.337105	purple
g3432	573.888	2.71519	0.614795	17.2175	3.33359e-05	0.0327904	g3432.t2	AT1G09380.1	3.31e-126	343	52.8	AT1G09380.1 | Symbols:UMAMIT25 | Usually multiple acids move in and out Transporters 25 | Chr1:3026351-3029322 REVERSE LENGTH=374	1	341	1	342	353	0.963173	0.508555	purple
g3432	573.888	2.71519	0.614795	17.2175	3.33359e-05	0.0327904	g3432.t1	AT1G75500.1	2.25e-69	322	37.6	AT1G75500.1 | Symbols:WAT1,UMAMIT5 | Usually multiple acids move in and out Transporters 5,Walls Are Thin 1 | Chr1:28338282-28340091 REVERSE LENGTH=389	1	316	24	344	342	0.921053	0.346316	purple
g3432	573.888	2.71519	0.614795	17.2175	3.33359e-05	0.0327904	g3432.t1	AT5G07050.1	3.79e-74	345	35.7	AT5G07050.1 | Symbols:UMAMIT9 | Usually multiple acids move in and out Transporters 9 | Chr5:2191533-2193416 REVERSE LENGTH=402	1	330	22	362	342	0.961988	0.34343	purple
g3432	573.888	2.71519	0.614795	17.2175	3.33359e-05	0.0327904	g3432.t2	AT2G40900.1	3.65e-69	318	36.5	AT2G40900.1 | Symbols:UMAMIT11 | Usually multiple acids move in and out Transporters 11 | Chr2:17063396-17065514 REVERSE LENGTH=394	8	324	11	320	353	0.895184	0.326742	purple
g3432	573.888	2.71519	0.614795	17.2175	3.33359e-05	0.0327904	g3432.t2	AT5G07050.1	2.45e-75	349	35.8	AT5G07050.1 | Symbols:UMAMIT9 | Usually multiple acids move in and out Transporters 9 | Chr5:2191533-2193416 REVERSE LENGTH=402	8	341	18	362	353	0.943343	0.337717	purple
g3432	573.888	2.71519	0.614795	17.2175	3.33359e-05	0.0327904	g3432.t1	AT1G75500.2	2.25e-69	322	37.6	AT1G75500.2 | Symbols:WAT1,UMAMIT5 | Usually multiple acids move in and out Transporters 5,Walls Are Thin 1 | Chr1:28338282-28340091 REVERSE LENGTH=389	1	316	24	344	342	0.921053	0.346316	purple
g363	64.8913	5.08207	0.915257	24.1523	8.90099e-07	0.00481543	g363.t2	AT2G17370.1	3.97e-185	345	78.8	AT2G17370.1 | Symbols:HMGR2,HMG2 | 3-hydroxy-3-methylglutaryl-CoA reductase 2,3-HYDROXY-3-METHYLGLUTARYL-COENZYME A REDUCTASE 2 | Chr2:7550007-7551981 FORWARD LENGTH=562	1	345	210	552	347	0.991354	0.781187	purple
g363	64.8913	5.08207	0.915257	24.1523	8.90099e-07	0.00481543	g363.t2	AT1G76490.1	1.69e-200	345	82.6	AT1G76490.1 | Symbols:MAD3,HMGR1,AtHMGR1,HMG1 | 3-HYDROXY-3-METHYLGLUTARYL COA REDUCTASE 1,hydroxy methylglutaryl CoA reductase 1,miRNA action deficient 3 | Chr1:28695801-28698206 FORWARD LENGTH=642	1	345	285	629	347	0.991354	0.818859	purple
g363	64.8913	5.08207	0.915257	24.1523	8.90099e-07	0.00481543	g363.t1	AT1G76490.1	5.5e-260	531	70.8	AT1G76490.1 | Symbols:MAD3,HMGR1,AtHMGR1,HMG1 | 3-HYDROXY-3-METHYLGLUTARYL COA REDUCTASE 1,hydroxy methylglutaryl CoA reductase 1,miRNA action deficient 3 | Chr1:28695801-28698206 FORWARD LENGTH=642	35	543	99	629	545	0.93211	0.659934	purple
g363	64.8913	5.08207	0.915257	24.1523	8.90099e-07	0.00481543	g363.t1	AT2G17370.1	2.65e-243	524	70	AT2G17370.1 | Symbols:HMGR2,HMG2 | 3-hydroxy-3-methylglutaryl-CoA reductase 2,3-HYDROXY-3-METHYLGLUTARYL-COENZYME A REDUCTASE 2 | Chr2:7550007-7551981 FORWARD LENGTH=562	35	543	31	552	545	0.93211	0.652477	purple
g4290	1169.36	5.33416	1.10844	16.0666	6.11521e-05	0.0490123	g4290.t2	AT2G25625.2	8.52e-18	145	38.6	AT2G25625.2 | Symbols:CV | chloroplast vesiculation | Chr2:10906562-10907099 FORWARD LENGTH=151	1	133	1	135	143	0.923077	0.356308	purple
g4290	1169.36	5.33416	1.10844	16.0666	6.11521e-05	0.0490123	g4290.t3	AT2G25625.1	1.26e-18	146	38.4	AT2G25625.1 | Symbols:CV | chloroplast vesiculation | Chr2:10906562-10907099 FORWARD LENGTH=152	1	133	1	136	136	0.970588	0.372706	purple
g4290	1169.36	5.33416	1.10844	16.0666	6.11521e-05	0.0490123	g4290.t1	AT2G25625.2	1.27e-18	161	36.6	AT2G25625.2 | Symbols:CV | chloroplast vesiculation | Chr2:10906562-10907099 FORWARD LENGTH=151	1	147	1	151	148	0.986486	0.361054	purple
g4290	1169.36	5.33416	1.10844	16.0666	6.11521e-05	0.0490123	g4290.t1	AT2G25625.1	1.66e-19	162	36.4	AT2G25625.1 | Symbols:CV | chloroplast vesiculation | Chr2:10906562-10907099 FORWARD LENGTH=152	1	147	1	152	148	0.986486	0.359081	purple
g4290	1169.36	5.33416	1.10844	16.0666	6.11521e-05	0.0490123	g4290.t2	AT2G25625.1	1.11e-18	146	38.4	AT2G25625.1 | Symbols:CV | chloroplast vesiculation | Chr2:10906562-10907099 FORWARD LENGTH=152	1	133	1	136	143	0.923077	0.354462	purple
g4290	1169.36	5.33416	1.10844	16.0666	6.11521e-05	0.0490123	g4290.t3	AT2G25625.2	9.65e-18	145	38.6	AT2G25625.2 | Symbols:CV | chloroplast vesiculation | Chr2:10906562-10907099 FORWARD LENGTH=151	1	133	1	135	136	0.970588	0.374647	purple
g5114	81.2852	3.6003	0.758165	18.9667	1.33017e-05	0.0232192	g5114.t1	AT4G01440.1	3.6e-60	304	36.2	AT4G01440.1 | Symbols:UMAMIT31 | Usually multiple acids move in and out Transporters 31 | Chr4:596531-598512 FORWARD LENGTH=365	24	326	27	329	397	0.760705	0.275375	purple
g5114	81.2852	3.6003	0.758165	18.9667	1.33017e-05	0.0232192	g5114.t1	AT1G75500.1	7.26e-59	329	33.1	AT1G75500.1 | Symbols:WAT1,UMAMIT5 | Usually multiple acids move in and out Transporters 5,Walls Are Thin 1 | Chr1:28338282-28340091 REVERSE LENGTH=389	5	326	18	346	397	0.808564	0.267635	purple
g5114	81.2852	3.6003	0.758165	18.9667	1.33017e-05	0.0232192	g5114.t1	AT1G75500.2	7.26e-59	329	33.1	AT1G75500.2 | Symbols:WAT1,UMAMIT5 | Usually multiple acids move in and out Transporters 5,Walls Are Thin 1 | Chr1:28338282-28340091 REVERSE LENGTH=389	5	326	18	346	397	0.808564	0.267635	purple
g5114	81.2852	3.6003	0.758165	18.9667	1.33017e-05	0.0232192	g5114.t1	AT5G64700.1	3.64e-62	323	32.8	AT5G64700.1 | Symbols:UMAMIT21 | Usually multiple acids move in and out Transporters 21 | Chr5:25865190-25866845 REVERSE LENGTH=359	14	328	15	336	397	0.790932	0.259426	purple
g5114	81.2852	3.6003	0.758165	18.9667	1.33017e-05	0.0232192	g5114.t1	AT1G43650.1	3.32e-58	318	32.4	AT1G43650.1 | Symbols:UMAMIT22 | Usually multiple acids move in and out Transporters 22 | Chr1:16443861-16446814 REVERSE LENGTH=343	9	324	9	321	397	0.793451	0.257078	purple
g5350	376.582	-5.28505	0.882713	25.4875	4.45249e-07	0.00338795	g5350.t1	AT3G27390.1	2.77e-125	525	40.8	AT3G27390.1 | Symbols:no symbol available | no full name available | Chr3:10133372-10136111 REVERSE LENGTH=588	14	532	21	528	573	0.904014	0.368838	white
g5350	376.582	-5.28505	0.882713	25.4875	4.45249e-07	0.00338795	g5350.t1	AT4G12680.1	3.85e-134	545	41.7	AT4G12680.1 | Symbols:no symbol available | no full name available | Chr4:7475104-7478174 FORWARD LENGTH=575	14	546	21	550	573	0.928447	0.387162	white
g5350	376.582	-5.28505	0.882713	25.4875	4.45249e-07	0.00338795	g5350.t1	AT3G27390.2	2.77e-125	525	40.8	AT3G27390.2 | Symbols:no symbol available | no full name available | Chr3:10133372-10136111 REVERSE LENGTH=588	14	532	21	528	573	0.904014	0.368838	white
g5350	376.582	-5.28505	0.882713	25.4875	4.45249e-07	0.00338795	g5350.t1	AT5G40640.1	7.46e-128	531	39.5	AT5G40640.1 | Symbols:no symbol available | no full name available | Chr5:16277345-16280258 FORWARD LENGTH=586	4	532	12	528	573	0.921466	0.363979	white
g5350	376.582	-5.28505	0.882713	25.4875	4.45249e-07	0.00338795	g5350.t1	AT4G37030.1	6.16e-251	542	63.7	AT4G37030.1 | Symbols:no symbol available | no full name available | Chr4:17452150-17454629 FORWARD LENGTH=569	5	541	12	553	573	0.935428	0.595867	white
g6146	32.9664	-6.40247	1.37795	18.4802	1.71676e-05	0.0232192	g6146.t1	AT2G38790.1	0.000111	87	32.2	AT2G38790.1 | Symbols:no symbol available | no full name available | Chr2:16214546-16215160 REVERSE LENGTH=204	16	97	70	156	128	0.632812	0.203766	white
g6917	84.8659	3.95502	0.831256	18.499	1.69996e-05	0.0232192	g6917.t1	AT5G24090.1	5.6e-123	273	63	AT5G24090.1 | Symbols:ATCHIA,CHIA | chitinase A | Chr5:8143805-8145153 REVERSE LENGTH=302	22	289	32	302	290	0.92069	0.580034	purple
g8403	1261.67	4.66522	0.98146	16.6896	4.40223e-05	0.0388238	g8403.t1	AT1G23240.3	1.25e-70	173	56.1	AT1G23240.3 | Symbols:no symbol available | no full name available | Chr1:8252894-8254129 REVERSE LENGTH=184	20	192	1	173	197	0.873096	0.489807	purple
g8403	1261.67	4.66522	0.98146	16.6896	4.40223e-05	0.0388238	g8403.t1	AT1G70670.1	3.59e-70	171	57.9	AT1G70670.1 | Symbols:CLO4,AtCLO4,PXG4 | peroxygenase 4,Arabidopsis thaliana caleosin 4,caleosin 4 | Chr1:26644830-26645970 FORWARD LENGTH=195	23	193	19	189	197	0.862944	0.499645	purple
g8403	1261.67	4.66522	0.98146	16.6896	4.40223e-05	0.0388238	g8403.t1	AT1G70680.1	1.87e-69	175	60	AT1G70680.1 | Symbols:no symbol available | no full name available | Chr1:26647341-26648541 FORWARD LENGTH=192	19	193	16	190	197	0.883249	0.529949	purple
g8403	1261.67	4.66522	0.98146	16.6896	4.40223e-05	0.0388238	g8403.t1	AT1G23240.4	1.92e-70	180	54.4	AT1G23240.4 | Symbols:no symbol available | no full name available | Chr1:8252894-8254234 REVERSE LENGTH=219	13	192	29	208	197	0.908629	0.494294	purple
g8403	1261.67	4.66522	0.98146	16.6896	4.40223e-05	0.0388238	g8403.t1	AT1G23240.1	5.04e-71	189	52.9	AT1G23240.1 | Symbols:no symbol available | no full name available | Chr1:8252894-8254494 REVERSE LENGTH=210	4	192	12	199	197	0.954315	0.504832	purple

### Sheet: SuppData3_GenotypingPCRConditio
Stage	Temperature (°C)	Time (M:SS)	Number of Cycles
Initial Denaturation	94	04:30:00	1
Denaturation	94	00:30:00	35
Annealing	60	00:30:00
Extension	72	01:00:00
Final Extension	72	05:00:00	1

### Sheet: SuppData4_ImportantScriptParame
Source Script	Line	Value	Purpose
jobs/GOAL2-Transcriptome_STEP1-quality-filtering-reads.sh	22	-p 20	PHRED score cut-off for TrimGalore
jobs/GOAL2-Transcriptome_STEP1-quality-filtering-reads.sh	57	--hardtrim5 145	Hard trimming of reads after soft trimming with TrimGalore
jobs/GOAL2-Transcriptome_STEP1-quality-filtering-reads.sh	65	--hardtrim3 135	Hard trimming of reads after soft trimming with TrimGalore
jobs/GOAL2-Transcriptome_STEP3-DESeq2_analysis.Rmd	89	keep = rowSums(counts(dds)) >= 10	Removing low count reads from DESeq2 analysis
jobs/GOAL3-Coverage_STEP1-mosdepth.sh	21 and 30	-b 100	Window size for coverage calculations
jobs/GOAL3-Coverage_STEP1-mosdepth.sh	21 and 30	-Q 30	Quality score cutoff for inclusion in coverage calculations
